# Generation of human blastocyst-like structures from pluripotent stem cells

**DOI:** 10.1101/2021.03.09.434313

**Authors:** Yong Fan, Zhe-Ying Min, Samhan Alsolami, Zheng-Lai Ma, Ke Zhong, Wen-Di Pei, Pu-Yao Zhang, Xiang-Jin Kang, Ying-Ying Zhang, Hai-Ying Zhu, Jie Qiao, Mo Li, Yang Yu

## Abstract

Human blastocysts are comprised of the first three cell lineages of the embryo: trophectoderm, epiblast, and primitive endoderm, all of which are essential for early development and organ formation^1,2^. However, due to ethical concerns and restricted access to human blastocysts, we lack a comprehensive understanding of early human embryogenesis. To bridge this knowledge gap, we need a reliable model system that recapitulates early stages of human embryogenesis. Here we report a ∼three-dimensional (3D), two-step induction protocol for generating blastocyst-like structures (EPS-blastoids) from human extended pluripotent stem (EPS) cells. Morphological and single-cell transcriptomic analyses revealed that EPS-blastoids contain key cell lineages and are transcriptionally similar to human blastocysts. Furthermore, EPS-blastoids also exhibited the developmental potential to undergo post-implantation morphogenesis *in vitro* to form structures with a cellular composition and transcriptome signature similar to human embryos that had been cultured *in vitro* for 8 or 10 days. In conclusion, human EPS-blastoids provide a new experimental platform for studying early developmental stages of the human embryo.

**Highlights:** A method for generating human blastoids from EPS cells.

Human blastoids resemble blastocysts in terms of morphology and cell lineage composition.

Single-cell transcriptomic analyses reveal EPI, PE, and TE cell lineages in human blastoids.

Human blastoids mimic *in vitro* the morphogenetic events of pre- and early post-implantation stages.

---

Human embryogenesis begins with a fertilized egg, and then subsequent cell divisions generate the blastomere. Following activation of the embryonic genome and the beginning of compaction and polarization, the blastomere undergoes lineage segregation and morphogenetic rearrangements to form a ball-shaped structure termed the blastocyst^1,3,4^. Blastocysts contain specialized cell types, namely trophectoderm (TE), primitive endoderm (PE), and epiblast (EPI)^2,5,6^. In recent years, “multi-omic” technologies have enabled researchers to chart the gene-transcription and chromatin-modification landscapes of these cell types, providing valuable information concerning human embryogenesis^7-10^. However, the supply of human embryos is extremely limited due to ethical and technical limitations, thereby precluding a precise mechanistic understanding of early human embryogenesis. A robust *in vitro* model of human embryogenesis is urgently needed so that early human development can be systematically interrogated.

Using human embryonic stem cells (hESCs), researchers have been working toward modeling embryogenesis in a dish. Previous studies have reported that hESCs cultured in 3D soft-gel or a microfluidics device can form embryonic sac-like structures that mimic early post-implantation human epiblast and amnion development^11-13^. Recently, three-dimensional (3D) human gastrulating embryo-like structures (gastruloids) were generated by subjecting hESCs to a pulse of Wnt agonist, allowing modeling of the spatiotemporal organization of the three germ layers during

gastrulation^14^. However, all these models use only epiblast-derived hESCs and lack cells resembling the TE and PE. Therefore, they do not fully recapitulate the lineage interactions that characterize human embryonic development. Also, recent studies suggested that hESCs are of post-implantation epiblast origin and represent the primed pluripotency state^5,15^. Therefore, hESCs may not be suitable for modeling pre-implantation development.

In recent years, researchers have attempted to generate human stem cells resembling those in the pre-implantation embryo (i.e., that exhibit naïve pluripotency). These efforts revealed a continuum of pluripotency in the form of human naïve stem cells or extended pluripotency stem cells (EPS cells)^16,17^. With these cells in hand, it became possible to test whether they can self-organize into pre-implantation embryo-like structures. This interest was further stimulated by recent success in generating mouse blastocyst-like structures, termed blastoids^18-20^. Mouse EPS cell aggregates recapitulate several morphogenic hallmarks of pre-implantation embryogenesis and differentiate into both embryonic and extra-embryonic lineages, thus forming blastoids that share many features of the blastocyst. However, given the significant differences between mice and humans, it is unclear whether human EPS cells can also generate blastoids *in vitro* to mimic human embryogenesis (from pre-implantation to post-implantation stages).

In this study, we developed a three-dimensional (3D), two-step differentiation protocol for generating human blastocyst-like structures from human EPS cells (EPS-blastoids). Human EPS-blastoids resembled human blastocyst in terms of morphology, the expression of markers specific for three cell lineages, and global transcriptome signatures (obtained via single-cell RNA-sequencing). Importantly, further *in vitro* culturing of these human EPS-blastoids resulted in the emergence of structures similar to those seen in early post-implantation embryos.
