## supplemental table 1 for "Generation of human blastocyst-like structures from pluripotent stem cells"

### Sheet: Overlapped genes
Table S1. Summary of GO Term Analysis of Overlapped Genes for Each Lineage Between EPS-blastoids on day 6 and Blastocysts on day 6-7 (Xiang et al.), Related to Figure 3
EPI genes (60)	PE genes (72)	TE genes (334)
MAP1B	FN1	KRT18
TUBB2B	LGALS1	PGF
MDK	TNFRSF12A	GATA2
STMN1	SPARC	KRT23
PSIP1	B2M	ANXA1
LAPTM4B	TMSB10	HMOX1
DST	KLF6	CYP11A1
NRIP3	ITM2C	KRT8
BCAT1	PPIB	SP6
ID1	SERPINH1	LYN
PTMS	COL18A1	IFRD1
FGFR1	ACTG1	EZR
TPM2	EGR1	GOLGA7
LEFTY2	HSP90B1	SLC40A1
G6PC3	SEC31A	PLIN2
MAD2L2	FAM107B	KRT19
IFITM3	SDC4	JUP
CDCA7L	ANXA2	SDC1
CALB1	LBH	GATA3
CENPH	FLNA	TDRP
PRSS23	TMED9	CYP19A1
FRAT2	MAGED2	MUC15
MSH6	SPATS2L	STARD10
GTF2I	PDIA4	ADA
RND2	ATP1B1	TBX3
IFI16	PLOD1	RALBP1
APOE	P4HB	TES
TXNIP	KDELR2	LMNA
NREP	CADM1	SLC7A8
LITAF	MAP4	NFE2L3
PGD	CALU	PERP
UNC119	SH3BGRL3	FTL
G3BP2	GSTO1	RHOBTB1
TSPAN18	AGPAT2	PAPOLA
IDH1	OSTC	LCMT1-AS2
REST	PDGFRA	TINCR
ALKBH7	FBLIM1	YWHAZ
DERA	ARF4	MSX2
ENO2	LMNA	ALAS1
AK4	MYDGF	DAB2
DPYSL2	ARHGAP29	ADRM1
GLUD1	SH3RF1	OAZ1
UQCRH	LPGAT1	TNIP2
TERF1	ANXA1	RFK
MTA3	GOLIM4	HERPUD1
ENO3	PHACTR2	CLDN4
MYBL2	SEC23A	SLC7A2
MIF	RAB1A	TOP1
MSH2	AMOTL1	MGAT1
HMGN3	DAD1	ISCU
SEPT6_	CALR	RAP1B
PBX3	RSRP1	CLDN7
SLC39A10	PLOD3	DSC2
HLTF	PDLIM7	RUVBL2
ZFP36L2	SMARCA1	ERRFI1
EPB41L2	HADHB	DAP3
CHD1L	OS9	TPD52L1
NDUFAB1	LRRC59	CBLB
MPI	ANXA5	SH2D4A
STOM	P3H1	PSMD7
	CDH11	SH3BP5
	ACKR3	SLC3A2
	COL4A1	PWWP2B
	SSR2	BTG1
	FSCN1	RAB25
	RSPO3	XAGE2
	P4HA1	RAB11A
	ATP6V1F	SMAGP
	CAMK2D	CD55
	P3H2	HSPB8
	RABAC1	EIF2S2
	ROBO1	FHL2
		RDX
		TALDO1
		UBE2G1
		EIF2B2
		NUP50
		PLEKHF1
		PTTG1IP
		PSMD2
		RHEB
		CEBPA
		PSMD13
		EIF4H
		GRHL1
		MCFD2
		PSMD4
		TFAP2C
		GGH
		ATP6V1C2
		SPINT1
		MYL12B
		FAM49A
		RAB11FIP1
		BABAM1
		RAB31
		WDR74
		PHKG2
		TRAPPC3
		VGLL1
		AQP3
		STS
		OVOL1
		GSE1
		ARF6
		GLA
		ATP6V0D1
		PSMA7
		MPZL1
		GPX4
		RBBP7
		PSMC1
		PACSIN2
		EIF2A
		BIN2
		MYOF
		C16orf74
		PSMB6
		HSPH1
		DPM1
		POMP
		CD164
		PTGES3
		DNAJA1
		SARS
		TOMM5
		NUS1
		IQGAP1
		CLIC4
		ZNF114
		SDHB
		YTHDF2
		DNMT1
		EIF4G1
		FABP5
		SDF2L1
		TUFM
		PKIB
		KATNBL1
		CDC37
		CTNNA1
		AP2S1
		PSMB2
		PSMB1
		NFE2L2
		RNH1
		EIF3G
		RIOK1
		AMD1
		TANK
		MRPS15
		NDFIP2
		GSKIP
		AZIN1
		CHMP5
		TBPL1
		PSMD14
		CTSB
		PTP4A1
		IMPA2
		SETD3
		TWF1
		EIF5B
		CDC42SE1
		PSMC2
		TTK
		PPARG
		DLGAP4
		PTGES
		PDLIM2
		GARS
		NOSIP
		VPS4B
		CKS1B
		DDX27
		TMBIM6
		STIP1
		RSL1D1
		ASAH1
		USP3
		EBNA1BP2
		C9orf78
		SEMA6A
		EIF4G2
		ARPC2
		DDX39A
		RRM2
		SAP30BP
		SND1
		DPY30
		SNX5
		PSMD6
		GNL3
		UBE2L3
		GSK3B
		CLPB
		AIF1L
		ACTR6
		CTH
		MYC
		MRPL4
		PSMA3
		CCDC28A
		SPPL2A
		HSD17B4
		COA4
		TXNL1
		ARPC1B
		LIMK2
		GRB2
		AIMP2
		TIMM17A
		EHD4
		NOP58
		CD47
		CYCS
		NAPA
		STX3
		VAPA
		TFRC
		GART
		EIF3J
		TMED2
		TTC1
		SYF2
		ARPC3
		ASAP1
		BPGM
		PSMC6
		TBK1
		NAGK
		DNTTIP2
		PROSER1
		TNPO1
		F11R
		MED8
		ATP6V0B
		IFNGR1
		EXOSC4
		PEF1
		IDI1
		SNRPA1
		AAMP
		FAM32A
		VPS26A
		AUP1
		CCT3
		RAB5C
		PSMD1
		NTMT1
		MGST3
		KARS
		CDC20
		AURKA
		IRF3
		SH3KBP1
		SSR2
		HSPA8
		PEX13
		TSC22D1
		CDK7
		FIP1L1
		ASNA1
		PRCC
		BNIP2
		CHMP1B
		RCC1
		CSNK2A2
		UTP6
		IFRD2
		LRPPRC
		KIF2C
		SGTA
		DCXR
		GPS1
		VPS37A
		FLNB
		FRMD4B
		CLN3
		TRIP10
		TUSC2
		C19orf24
		SAR1A
		MAX
		MTHFD1L
		KIF22
		SPTLC1
		RAB11FIP4
		VCP
		TM9SF2
		EPRS
		COMMD8
		DDB1
		SLC38A1
		PPP2R2A
		SF3B2
		CCKBR
		WDR43
		BECN1
		BAIAP2
		GPBP1
		MYO6
		GORASP2
		EXOSC8
		ACLY
		TOM1
		TM2D2
		EIF4A2
		ELOVL1
		B4GALT3
		TET2
		UBE2J1
		DCAF13
		MVD
		JTB
		PPP4C
		TMED10
		TAF12
		PSMD12
		SLC9A3R1
		PSAP
		ST13
		HIC2
		PUM3
		UCHL3
		CTSD
		PNP
		TXNDC9
		SAFB
		CCNB1
		RCL1
		P4HB
		PSMC3
		PPFIA1

### Sheet: EPI_overlapped_GO
Category	Term	Count	%	PValue	Genes	List Total	Pop Hits	Pop Total	Fold Enrichment	Bonferroni	Benjamini	FDR\
GOTERM_BP_DIRECT	GO:0042493~response to drug	6	10.1695	0.00393786	MDK, DPYSL2, TXNIP, AK4, TERF1, ENO3	59	304	16792	5.61731	0.895326	1	1.0\
GOTERM_BP_DIRECT	GO:0006094~gluconeogenesis	3	5.08475	0.0101067	G6PC3, ENO2, ENO3	59	44	16792	19.4052	0.997004	1	1.0\
GOTERM_BP_DIRECT	GO:0016447~somatic recombination of immunoglobulin gene segments	2	3.38983	0.0103269	MSH6, MSH2	59	3	16792	189.74	0.997362	1	1.0\
GOTERM_BP_DIRECT	GO:0043570~maintenance of DNA repeat elements	2	3.38983	0.0171533	MSH6, MSH2	59	5	16792	113.844	0.99995	1	1.0\
GOTERM_BP_DIRECT	GO:0045910~negative regulation of DNA recombination	2	3.38983	0.0171533	MSH6, MSH2	59	5	16792	113.844	0.99995	1	1.0\
GOTERM_BP_DIRECT	GO:0007010~cytoskeleton organization	4	6.77966	0.0181671	TUBB2B, DST, DPYSL2, APOE	59	161	16792	7.07106	0.999972	1	1.0\
GOTERM_BP_DIRECT	GO:0009611~response to wounding	3	5.08475	0.0200113	DST, MDK, ZFP36L2	59	63	16792	13.5529	0.99999	1	1.0\
GOTERM_BP_DIRECT	GO:0051096~positive regulation of helicase activity	2	3.38983	0.0205491	MSH6, MSH2	59	6	16792	94.8701	0.999993	1	1.0\
GOTERM_BP_DIRECT	GO:0000710~meiotic mismatch repair	2	3.38983	0.0205491	MSH6, MSH2	59	6	16792	94.8701	0.999993	1	1.0\
GOTERM_BP_DIRECT	GO:0007420~brain development	4	6.77966	0.0279263	DPYSL2, ID1, STMN1, AK4	59	190	16792	5.99179	1	1	1.0\
GOTERM_BP_DIRECT	GO:0007614~short-term memory	2	3.38983	0.0306674	CALB1, MDK	59	9	16792	63.2467	1	1	1.0\
GOTERM_BP_DIRECT	GO:0006098~pentose-phosphate shunt	2	3.38983	0.0373558	PGD, DERA	59	11	16792	51.7473	1	1	1.0\
GOTERM_BP_DIRECT	GO:0008283~cell proliferation	5	8.47458	0.0375051	FRAT2, IFI16, MIF, BCAT1, ZFP36L2	59	366	16792	3.88812	1	1	1.0\
GOTERM_BP_DIRECT	GO:0006119~oxidative phosphorylation	2	3.38983	0.0439989	MSH2, UQCRH	59	13	16792	43.7862	1	1	1.0\
GOTERM_BP_DIRECT	GO:0008340~determination of adult lifespan	2	3.38983	0.0439989	MSH6, MSH2	59	13	16792	43.7862	1	1	1.0\
GOTERM_BP_DIRECT	GO:0030516~regulation of axon extension	2	3.38983	0.0439989	DPYSL2, APOE	59	13	16792	43.7862	1	1	1.0\
GOTERM_BP_DIRECT	GO:0006301~postreplication repair	2	3.38983	0.0505969	MSH2, HLTF	59	15	16792	37.948	1	1	1.0\
GOTERM_BP_DIRECT	GO:0045190~isotype switching	2	3.38983	0.0505969	MSH6, MSH2	59	15	16792	37.948	1	1	1.0\
GOTERM_BP_DIRECT	GO:0016446~somatic hypermutation of immunoglobulin genes	2	3.38983	0.053879	MSH6, MSH2	59	16	16792	35.5763	1	1	1.0\
GOTERM_BP_DIRECT	GO:0006979~response to oxidative stress	3	5.08475	0.0554431	IDH1, PSIP1, APOE	59	110	16792	7.7621	1	1	1.0\
GOTERM_BP_DIRECT	GO:0071385~cellular response to glucocorticoid stimulus	2	3.38983	0.0668967	REST, ZFP36L2	59	20	16792	28.461	1	1	1.0\
GOTERM_BP_DIRECT	GO:0007094~mitotic spindle assembly checkpoint	2	3.38983	0.0668967	MAD2L2, TERF1	59	20	16792	28.461	1	1	1.0\
GOTERM_BP_DIRECT	GO:0043524~negative regulation of neuron apoptotic process	3	5.08475	0.0762468	MSH2, MDK, APOE	59	132	16792	6.46841	1	1	1.0\
GOTERM_BP_DIRECT	GO:0008652~cellular amino acid biosynthetic process	2	3.38983	0.0860937	GLUD1, BCAT1	59	26	16792	21.8931	1	1	1.0\
GOTERM_BP_DIRECT	GO:0061621~canonical glycolysis	2	3.38983	0.0860937	ENO2, ENO3	59	26	16792	21.8931	1	1	1.0\
GOTERM_BP_DIRECT	GO:0007131~reciprocal meiotic recombination	2	3.38983	0.0986756	MSH6, MSH2	59	30	16792	18.974	1	1	1.0\

### Sheet: PE_overlapped_GO
Category	Term	Count	%	PValue	Genes	List Total	Pop Hits	Pop Total	Fold Enrichment	Bonferroni	Benjamini	FDR\
GOTERM_BP_DIRECT	GO:0002474~antigen processing and presentation of peptide antigen via MHC class I	4	5.55556	0.000228202	SEC23A, CALR, B2M, SEC31A	68	30	16792	32.9255	0.128571	0.100635	0.09946643896046348\
GOTERM_BP_DIRECT	GO:0061077~chaperone-mediated protein folding	4	5.55556	0.000428103	P3H1, CALR, PPIB, PDIA4	68	37	16792	26.6963	0.22756	0.100635	0.09946643896046348\
GOTERM_BP_DIRECT	GO:0030199~collagen fibril organization	4	5.55556	0.00050067	P4HA1, ANXA2, SERPINH1, PLOD3	68	39	16792	25.3273	0.260647	0.100635	0.09946643896046348\
GOTERM_BP_DIRECT	GO:0034329~cell junction assembly	3	4.16667	0.00100873	FBLIM1, FLNA, ACTG1	68	12	16792	61.7353	0.455872	0.152066	0.15030065923198796\
GOTERM_BP_DIRECT	GO:0001525~angiogenesis	6	8.33333	0.00195455	MYDGF, COL18A1, TNFRSF12A, ANXA2, FN1, ACKR3	68	223	16792	6.64416	0.692643	0.18888	0.18668760515048596\
GOTERM_BP_DIRECT	GO:0050821~protein stabilization	5	6.94444	0.0021263	FLNA, P3H1, CALR, ATP1B1, PPIB	68	136	16792	9.07872	0.722941	0.18888	0.18668760515048596\
GOTERM_BP_DIRECT	GO:0043066~negative regulation of apoptotic process	8	11.1111	0.00219264	MYDGF, ARF4, ANXA1, DAD1, ANXA5, FLNA, SH3RF1, HSP90B1	68	455	16792	4.34182	0.733828	0.18888	0.18668760515048596\
GOTERM_BP_DIRECT	GO:0034976~response to endoplasmic reticulum stress	4	5.55556	0.00333971	OS9, P4HB, HSP90B1, PDIA4	68	75	16792	13.1702	0.866975	0.235397	0.23266401018800614\
GOTERM_BP_DIRECT	GO:0006888~ER to Golgi vesicle-mediated transport	5	6.94444	0.00381864	RAB1A, ARF4, SEC23A, TMED9, SEC31A	68	160	16792	7.71691	0.900445	0.235397	0.23266401018800614\
GOTERM_BP_DIRECT	GO:0042060~wound healing	4	5.55556	0.00400642	PDGFRA, SPARC, SDC4, FN1	68	80	16792	12.3471	0.911143	0.235397	0.23266401018800614\
GOTERM_BP_DIRECT	GO:0006890~retrograde vesicle-mediated transport, Golgi to ER	4	5.55556	0.00429413	RAB1A, ARF4, TMED9, KDELR2	68	82	16792	12.0459	0.92535	0.235397	0.23266401018800614\
GOTERM_BP_DIRECT	GO:0001666~response to hypoxia	5	6.94444	0.00493447	EGR1, CAMK2D, PLOD1, ATP1B1, HSP90B1	68	172	16792	7.17852	0.949352	0.247957	0.24507862681645798\
GOTERM_BP_DIRECT	GO:0042493~response to drug	6	8.33333	0.00727827	COL18A1, LGALS1, ANXA1, DAD1, CALR, B2M	68	304	16792	4.87384	0.987782	0.3376	0.3336805757207417\
GOTERM_BP_DIRECT	GO:0002576~platelet degranulation	4	5.55556	0.00808136	SPARC, FN1, PHACTR2, FLNA	68	103	16792	9.58995	0.9925	0.348076	0.3440350060084404\
GOTERM_BP_DIRECT	GO:0070527~platelet aggregation	3	4.16667	0.0116337	PDGFRA, FLNA, ACTG1	68	41	16792	18.0689	0.999138	0.459192	0.4538615018281637\
GOTERM_BP_DIRECT	GO:0060348~bone development	3	4.16667	0.0121842	SPARC, P3H1, PPIB	68	42	16792	17.6387	0.999384	0.459192	0.4538615018281637\
GOTERM_BP_DIRECT	GO:0010977~negative regulation of neuron projection development	3	4.16667	0.0133188	LGALS1, B2M, ITM2C	68	44	16792	16.8369	0.999692	0.472427	0.46694265357111026\
GOTERM_BP_DIRECT	GO:0051208~sequestering of calcium ion	2	2.77778	0.0158661	CALR, HSP90B1	68	4	16792	123.471	0.999935	0.531515	0.5253449707113733\
GOTERM_BP_DIRECT	GO:0048146~positive regulation of fibroblast proliferation	3	4.16667	0.0196399	PDGFRA, ANXA2, FN1	68	54	16792	13.719	0.999994	0.596782	0.589853700867922\
GOTERM_BP_DIRECT	GO:0018401~peptidyl-proline hydroxylation to 4-hydroxy-L-proline	2	2.77778	0.0197937	P4HA1, P4HB	68	5	16792	98.7765	0.999994	0.596782	0.589853700867922\
GOTERM_BP_DIRECT	GO:0036498~IRE1-mediated unfolded protein response	3	4.16667	0.023186	MYDGF, LMNA, SEC31A	68	59	16792	12.5563	0.999999	0.622879	0.6156486344105931\
GOTERM_BP_DIRECT	GO:0048208~COPII vesicle coating	3	4.16667	0.0246728	RAB1A, SEC23A, SEC31A	68	61	16792	12.1446	1	0.622879	0.6156486344105931\
GOTERM_BP_DIRECT	GO:0046598~positive regulation of viral entry into host cell	2	2.77778	0.0276027	LGALS1, P4HB	68	7	16792	70.5546	1	0.622879	0.6156486344105931\
GOTERM_BP_DIRECT	GO:0031340~positive regulation of vesicle fusion	2	2.77778	0.0276027	ANXA1, ANXA2	68	7	16792	70.5546	1	0.622879	0.6156486344105931\
GOTERM_BP_DIRECT	GO:1900121~negative regulation of receptor binding	2	2.77778	0.0276027	ANXA2, B2M	68	7	16792	70.5546	1	0.622879	0.6156486344105931\
GOTERM_BP_DIRECT	GO:0055114~oxidation-reduction process	7	9.72222	0.030439	P4HA1, GSTO1, P3H2, PLOD3, P3H1, SH3BGRL3, PLOD1	68	592	16792	2.91991	1	0.622879	0.6156486344105931\
GOTERM_BP_DIRECT	GO:0016477~cell migration	4	5.55556	0.0313822	RAB1A, ARF4, SDC4, FSCN1	68	172	16792	5.74282	1	0.622879	0.6156486344105931\
GOTERM_BP_DIRECT	GO:0032963~collagen metabolic process	2	2.77778	0.0314842	P3H2, P3H1	68	8	16792	61.7353	1	0.622879	0.6156486344105931\
GOTERM_BP_DIRECT	GO:0006457~protein folding	4	5.55556	0.035203	P3H1, CALR, HSP90B1, PDIA4	68	180	16792	5.48758	1	0.622879	0.6156486344105931\
GOTERM_BP_DIRECT	GO:0003254~regulation of membrane depolarization	2	2.77778	0.0353504	CAMK2D, B2M	68	9	16792	54.8758	1	0.622879	0.6156486344105931\
GOTERM_BP_DIRECT	GO:0006621~protein retention in ER lumen	2	2.77778	0.0353504	OS9, KDELR2	68	9	16792	54.8758	1	0.622879	0.6156486344105931\
GOTERM_BP_DIRECT	GO:0036500~ATF6-mediated unfolded protein response	2	2.77778	0.0353504	CALR, HSP90B1	68	9	16792	54.8758	1	0.622879	0.6156486344105931\
GOTERM_BP_DIRECT	GO:0000733~DNA strand renaturation	2	2.77778	0.0353504	ANXA1, SMARCA1	68	9	16792	54.8758	1	0.622879	0.6156486344105931\
GOTERM_BP_DIRECT	GO:0043086~negative regulation of catalytic activity	3	4.16667	0.0361088	ANXA2, ANXA5, PHACTR2	68	75	16792	9.87765	1	0.622879	0.6156486344105931\
GOTERM_BP_DIRECT	GO:0007155~cell adhesion	6	8.33333	0.0361566	COL18A1, CDH11, FN1, ACKR3, ATP1B1, ROBO1	68	459	16792	3.22799	1	0.622879	0.6156486344105931\
GOTERM_BP_DIRECT	GO:0045454~cell redox homeostasis	3	4.16667	0.0378815	SH3BGRL3, P4HB, PDIA4	68	77	16792	9.62108	1	0.622879	0.6156486344105931\
GOTERM_BP_DIRECT	GO:0006898~receptor-mediated endocytosis	4	5.55556	0.0382198	SPARC, CALR, PDLIM7, HSP90B1	68	186	16792	5.31056	1	0.622879	0.6156486344105931\
GOTERM_BP_DIRECT	GO:0007420~brain development	4	5.55556	0.0403024	ARF4, CADM1, COL4A1, SMARCA1	68	190	16792	5.19876	1	0.625005	0.6177491802205106\
GOTERM_BP_DIRECT	GO:0001503~ossification	3	4.16667	0.0406019	SPARC, CDH11, PDLIM7	68	80	16792	9.26029	1	0.625005	0.6177491802205106\
GOTERM_BP_DIRECT	GO:0001886~endothelial cell morphogenesis	2	2.77778	0.0430373	COL18A1, PLOD3	68	11	16792	44.8984	1	0.625005	0.6177491802205106\
GOTERM_BP_DIRECT	GO:0019511~peptidyl-proline hydroxylation	2	2.77778	0.0430373	P3H2, P3H1	68	11	16792	44.8984	1	0.625005	0.6177491802205106\
GOTERM_BP_DIRECT	GO:0030198~extracellular matrix organization	4	5.55556	0.0435327	COL18A1, SPARC, COL4A1, FN1	68	196	16792	5.03962	1	0.625005	0.6177491802205106\
GOTERM_BP_DIRECT	GO:0055119~relaxation of cardiac muscle	2	2.77778	0.0468581	CAMK2D, ATP1B1	68	12	16792	41.1569	1	0.642169	0.6347140355206555\
GOTERM_BP_DIRECT	GO:0030007~cellular potassium ion homeostasis	2	2.77778	0.0468581	CAMK2D, ATP1B1	68	12	16792	41.1569	1	0.642169	0.6347140355206555\
GOTERM_BP_DIRECT	GO:0034975~protein folding in endoplasmic reticulum	2	2.77778	0.0506638	CALR, HSP90B1	68	13	16792	37.991	1	0.678895	0.6710143421104098\

### Sheet: TE_overlapped_GO
Category	Term	Count	%	PValue	Genes	List Total	Pop Hits	Pop Total	Fold Enrichment	Bonferroni	Benjamini	FDR\
GOTERM_BP_DIRECT	GO:0006521~regulation of cellular amino acid metabolic process	19	5.68862	7.87199e-19	PSMD12, PSMD14, PSMD13, OAZ1, PSMA7, AZIN1, PSMB6, PSMD6, PSMA3, PSMC6, PSMD7, PSMC3, PSMD4, PSMB2, PSMC1, PSMD2, PSMC2, PSMB1, PSMD1	316	51	16792	19.797	1.50591e-15	1.07239e-15	1.0583748393619133E-15\
GOTERM_BP_DIRECT	GO:0043488~regulation of mRNA stability	24	7.18563	1.12116e-18	HSPA8, PSMD12, YTHDF2, PSMD14, PSMD13, YWHAZ, PSMA7, PSMB6, PSMD6, PSMA3, PSMC6, EXOSC4, PSMD7, PSMC3, PSMD4, PSMB2, PSMC1, PSMD2, PSMC2, EXOSC8, PSMB1, PSMD1, TNPO1, EIF4G1	316	103	16792	12.382	2.14478e-15	1.07239e-15	1.0583748393619133E-15\
GOTERM_BP_DIRECT	GO:0031145~anaphase-promoting complex-dependent catabolic process	20	5.98802	2.7318e-16	PSMD12, PSMD14, PSMD13, PSMA7, AURKA, PSMB6, CDC20, PSMD6, PSMA3, CCNB1, PSMC6, PSMD7, PSMC3, PSMD4, PSMB2, PSMC1, PSMD2, PSMC2, PSMB1, PSMD1	316	79	16792	13.453	4.24771e-13	1.74198e-13	1.7192158746663895E-13\
GOTERM_BP_DIRECT	GO:0051436~negative regulation of ubiquitin-protein ligase activity involved in mitotic cell cycle	19	5.68862	6.12769e-16	PSMD12, PSMD14, PSMD13, PSMA7, PSMB6, CDC20, PSMD6, PSMA3, CCNB1, PSMC6, PSMD7, PSMC3, PSMD4, PSMB2, PSMC1, PSMD2, PSMC2, PSMB1, PSMD1	316	71	16792	14.2204	1.27431e-12	2.93057e-13	2.8922677921463984E-13\
GOTERM_BP_DIRECT	GO:0051437~positive regulation of ubiquitin-protein ligase activity involved in regulation of mitotic cell cycle transition	19	5.68862	2.36989e-15	PSMD12, PSMD14, PSMD13, PSMA7, PSMB6, CDC20, PSMD6, PSMA3, CCNB1, PSMC6, PSMD7, PSMC3, PSMD4, PSMB2, PSMC1, PSMD2, PSMC2, PSMB1, PSMD1	316	76	16792	13.2848	4.4601e-12	9.06718e-13	8.948686256910526E-13\
GOTERM_BP_DIRECT	GO:0038061~NIK/NF-kappaB signaling	18	5.38922	3.10262e-15	PSMD12, PSMD14, PSMD13, PSMA7, PSMB6, PSMD6, PSMA3, PSMC6, PSMD7, PPP4C, PSMC3, PSMD4, PSMB2, PSMC1, PSMD2, PSMC2, PSMB1, PSMD1	316	66	16792	14.4925	5.9468e-12	9.8922e-13	9.762919404928523E-13\
GOTERM_BP_DIRECT	GO:0002479~antigen processing and presentation of exogenous peptide antigen via MHC class I, TAP-dependent	17	5.08982	2.65999e-14	PSMD12, PSMD14, PSMD13, PSMA7, PSMB6, PSMD6, PSMA3, PSMC6, PSMD7, PSMC3, PSMD4, PSMB2, PSMC1, PSMD2, PSMC2, PSMB1, PSMD1	316	63	16792	14.3392	5.09726e-11	7.26938e-12	7.174375864369881E-12\
GOTERM_BP_DIRECT	GO:0060071~Wnt signaling pathway, planar cell polarity pathway	18	5.38922	1.13537e-12	PSMD12, PSMD14, PSMD13, PSMA7, PSMB6, PSMD6, PSMA3, PSMC6, PSMD7, PSMC3, PSMD4, PSMB2, PSMC1, PSMD2, PSMC2, PSMB1, AP2S1, PSMD1	316	92	16792	10.3968	2.17207e-09	2.71496e-10	2.6794796194457837E-10\
GOTERM_BP_DIRECT	GO:0033209~tumor necrosis factor-mediated signaling pathway	19	5.68862	7.3479e-12	PSMD12, PSMD14, PSMD13, KRT8, PSMA7, PSMB6, PSMD6, PSMA3, KRT18, PSMC6, PSMD7, PSMC3, PSMD4, PSMB2, PSMC1, PSMD2, PSMC2, PSMB1, PSMD1	316	118	16792	8.55632	1.40565e-08	1.56184e-09	1.5414262986835234E-9\
GOTERM_BP_DIRECT	GO:0098609~cell-cell adhesion	27	8.08383	9.5018e-12	TXNDC9, TES, TWF1, ASAP1, SLC3A2, IQGAP1, F11R, PSMB6, PERP, MYO6, EIF4H, PACSIN2, FLNB, SNX5, EIF2A, HSPA8, RDX, BAIAP2, YWHAZ, SND1, RSL1D1, KRT18, EHD4, VAPA, EIF4G2, CHMP5, EIF4G1	316	271	16792	5.29432	1.8177e-08	1.81769e-09	1.7939393003297259E-9\
GOTERM_BP_DIRECT	GO:0002223~stimulatory C-type lectin receptor signaling pathway	18	5.38922	1.05959e-11	LYN, PSMD12, PSMD14, PSMD13, PSMA7, PSMB6, PSMD6, PSMA3, PSMC6, PSMD7, PSMC3, PSMD4, PSMB2, PSMC1, PSMD2, PSMC2, PSMB1, PSMD1	316	105	16792	9.10958	2.02701e-08	1.84273e-09	1.818648026756971E-9\
GOTERM_BP_DIRECT	GO:0016032~viral process	27	8.08383	8.6091e-11	EIF4A2, CEBPA, SF3B2, PSMA7, PSMB6, PSMB2, PSMB1, EIF4H, RCC1, TNPO1, RAB11FIP4, LYN, HSPA8, SGTA, KRT8, SND1, DDB1, KRT19, PSMA3, KRT18, PSMC3, KARS, NUP50, PSMC2, GRB2, TOP1, EIF4G1	316	299	16792	4.79853	1.64692e-07	1.37243e-08	1.3544980799366913E-8\
GOTERM_BP_DIRECT	GO:0090263~positive regulation of canonical Wnt signaling pathway	18	5.38922	9.52527e-11	PSMD12, PSMD14, JUP, PSMD13, PSMA7, PSMB6, PSMD6, PSMA3, PSMC6, PSMD7, PSMC3, PSMD4, PSMB2, PSMC1, PSMD2, PSMC2, PSMB1, PSMD1	316	120	16792	7.97089	1.82218e-07	1.40168e-08	1.3833622016327897E-8\
GOTERM_BP_DIRECT	GO:0043161~proteasome-mediated ubiquitin-dependent protein catabolic process	22	6.58683	2.48584e-10	GSK3B, PSMD12, VCP, PSMD14, PSMD13, PSMA7, DDB1, PSMB6, CDC20, PSMD6, PSMA3, PSMC6, PSMD7, PSMC3, PSMD4, PSMB2, PSMC1, PSMD2, PSMC2, PSMB1, PSMD1, NFE2L2	316	203	16792	5.75893	4.75542e-07	3.39673e-08	3.3523392168828696E-8\
GOTERM_BP_DIRECT	GO:0090090~negative regulation of canonical Wnt signaling pathway	19	5.68862	1.70236e-09	GSK3B, PSMD12, PSMD14, PSMD13, PSMA7, PSMB6, DAB2, PSMD6, PSMA3, PSMC6, PSMD7, PSMC3, PSMD4, PSMB2, PSMC1, PSMD2, PSMC2, PSMB1, PSMD1	316	163	16792	6.19414	3.25662e-06	2.17108e-07	2.142708044570066E-7\
GOTERM_BP_DIRECT	GO:0050852~T cell receptor signaling pathway	18	5.38922	2.64977e-09	PSMD12, PSMD14, PSMD13, GATA3, PSMA7, PSMB6, PSMD6, PSMA3, PSMC6, PSMD7, PSMC3, PSMD4, PSMB2, PSMC1, PSMD2, PSMC2, PSMB1, PSMD1	316	148	16792	6.46288	5.06899e-06	3.16813e-07	3.126723880909589E-7\
GOTERM_BP_DIRECT	GO:0038095~Fc-epsilon receptor signaling pathway	19	5.68862	7.02881e-09	LYN, PSMD12, PSMD14, PSMD13, PSMA7, PSMB6, PSMD6, PSMA3, PSMC6, PSMD7, PSMC3, PSMD4, PSMB2, PSMC1, PSMD2, PSMC2, PSMB1, PSMD1, GRB2	316	178	16792	5.67217	1.3446e-05	7.90948e-07	7.806114949185262E-7\
GOTERM_BP_DIRECT	GO:0000209~protein polyubiquitination	19	5.68862	1.18863e-08	PSMD12, PSMD14, PSMD13, CBLB, PSMA7, UBE2L3, PSMB6, PSMD6, PSMA3, PSMC6, PSMD7, PSMC3, PSMD4, PSMB2, PSMC1, PSMD2, PSMC2, PSMB1, PSMD1	316	184	16792	5.4872	2.27383e-05	1.26325e-06	1.246743824053087E-6\
GOTERM_BP_DIRECT	GO:0000165~MAPK cascade	19	5.68862	2.39324e-06	PSMD12, PSMD14, PSMD13, PSMA7, PSMB6, PSMD6, PSMA3, PSMC6, PSMD7, PSMC3, PSMD4, PSMB2, MYC, PSMC1, PSMD2, PSMC2, PSMB1, PSMD1, GRB2	316	262	16792	3.85361	0.0045678	0.000240961	2.3781219344061564E-4\
GOTERM_BP_DIRECT	GO:0006446~regulation of translational initiation	8	2.39521	4.00098e-06	EIF4A2, EIF5B, EIF2B2, EIF3J, EIF4H, EIF3G, EIF4G2, EIF4G1	316	36	16792	11.8087	0.00762468	0.000382694	3.7769294829332787E-4\
GOTERM_BP_DIRECT	GO:0007080~mitotic metaphase plate congression	8	2.39521	4.85582e-06	BECN1, CCNB1, VPS4B, CHMP1B, KIF2C, KIF22, RAB11A, CHMP5	316	37	16792	11.4896	0.00924619	0.000442342	4.36561207910338E-4\
GOTERM_BP_DIRECT	GO:0006511~ubiquitin-dependent protein catabolic process	14	4.19162	4.07177e-05	VCP, PSMD14, PSMD13, USP3, ADRM1, UBE2G1, UCHL3, PSMA7, UBE2L3, HERPUD1, PSMA3, PSMC6, PSMD4, PSMC2	316	182	16792	4.08763	0.0749381	0.00354059	0.00349432096789133\
GOTERM_BP_DIRECT	GO:0030163~protein catabolic process	7	2.09581	0.00010744	CLN3, PSMC6, PSMC3, PSMC1, PSMC2, UCHL3, CTSD	316	41	16792	9.07255	0.185796	0.00893623	0.008819447267522788\
GOTERM_BP_DIRECT	GO:0045899~positive regulation of RNA polymerase II transcriptional preinitiation complex assembly	4	1.1976	0.00050506	PSMC6, PSMC3, PSMC1, PSMC2	316	9	16792	23.6174	0.619559	0.0402575	0.039731394879694515\
GOTERM_BP_DIRECT	GO:0030433~ER-associated ubiquitin-dependent protein catabolic process	7	2.09581	0.000887925	VCP, PSMC6, PSMC3, PSMC1, PSMC2, AUP1, UBE2J1	316	60	16792	6.19958	0.817199	0.0679441	0.06705612740433028\
GOTERM_BP_DIRECT	GO:0006413~translational initiation	10	2.99401	0.0011275	EIF4A2, EIF5B, EIF2B2, EIF3J, EIF4H, EIF3G, EIF2S2, EIF4G2, EIF2A, EIF4G1	316	137	16792	3.87878	0.884458	0.0829579	0.08187371944292433\
GOTERM_BP_DIRECT	GO:0034260~negative regulation of GTPase activity	6	1.79641	0.00120761	CDC42SE1, GPS1, RDX, TMED2, IQGAP1, F11R	316	43	16792	7.41478	0.900893	0.0855614	0.08444329094740198\
GOTERM_BP_DIRECT	GO:0043248~proteasome assembly	4	1.1976	0.00126857	PSMD4, PSMD13, ADRM1, POMP	316	12	16792	17.7131	0.911816	0.0866709	0.0855381950548831\
GOTERM_BP_DIRECT	GO:0006879~cellular iron ion homeostasis	6	1.79641	0.0013418	TFRC, MYC, SLC40A1, HMOX1, ISCU, FTL	316	44	16792	7.24626	0.923357	0.0885128	0.08735608920082673\
GOTERM_BP_DIRECT	GO:0051603~proteolysis involved in cellular protein catabolic process	6	1.79641	0.00199051	PSMB6, PSMA3, PSMB2, PSMB1, PSMA7, CTSB	316	48	16792	6.64241	0.977888	0.126928	0.12526957597620067\
GOTERM_BP_DIRECT	GO:0036258~multivesicular body assembly	5	1.49701	0.00256329	VPS4B, CHMP1B, VPS37A, RAB11A, CHMP5	316	31	16792	8.57085	0.992627	0.15818	0.1561125785399156\
GOTERM_BP_DIRECT	GO:1901800~positive regulation of proteasomal protein catabolic process	4	1.1976	0.00305445	PSMC6, PSMC3, PSMC1, PSMC2	316	16	16792	13.2848	0.997126	0.177066	0.17475176403487053\
GOTERM_BP_DIRECT	GO:0007034~vacuolar transport	4	1.1976	0.00305445	CLN3, NDFIP2, CHMP1B, ATP6V0D1	316	16	16792	13.2848	0.997126	0.177066	0.17475176403487053\
GOTERM_BP_DIRECT	GO:0030033~microvillus assembly	4	1.1976	0.0036579	RAP1B, SLC9A3R1, RDX, EZR	316	17	16792	12.5034	0.999098	0.205811	0.20312096662723922\
GOTERM_BP_DIRECT	GO:0006865~amino acid transport	5	1.49701	0.00402239	SLC38A1, SLC7A8, MYC, SLC3A2, SLC7A2	316	35	16792	7.59132	0.999552	0.219852	0.2169792263040774\
GOTERM_BP_DIRECT	GO:0036120~cellular response to platelet-derived growth factor stimulus	4	1.1976	0.00432908	ERRFI1, MYC, RDX, IQGAP1	316	18	16792	11.8087	0.999751	0.230043	0.22703637268649218\
GOTERM_BP_DIRECT	GO:0048469~cell maturation	5	1.49701	0.00445939	CEBPA, TUSC2, PPARG, GATA3, GATA2	316	36	16792	7.38045	0.999806	0.230563	0.2275496428403307\
GOTERM_BP_DIRECT	GO:0042493~response to drug	14	4.19162	0.00505927	LYN, BECN1, ANXA1, GGH, GATA3, PGF, CCNB1, PNP, MYC, MYO6, PLIN2, PPARG, TOP1, ADA	316	304	16792	2.4472	0.999939	0.252552	0.24925112175132302\
GOTERM_BP_DIRECT	GO:0006886~intracellular protein transport	12	3.59281	0.00514873	NAPA, TMED10, SAR1A, MYO6, AP2S1, TIMM17A, TOM1, TMED2, VPS26A, STX3, TNPO1, SNX5	316	236	16792	2.702	0.999949	0.252552	0.24925112175132302\
GOTERM_BP_DIRECT	GO:0043066~negative regulation of apoptotic process	18	5.38922	0.00567738	BECN1, GSK3B, ANXA1, MSX2, FHL2, SLC40A1, YWHAZ, TBX3, AURKA, DNAJA1, DDB1, CLN3, DAB2, KRT18, MYC, CLDN7, BNIP2, TMBIM6	316	455	16792	2.10221	0.999981	0.271521	0.2679724782365366\
GOTERM_BP_DIRECT	GO:0006418~tRNA aminoacylation for protein translation	5	1.49701	0.00652561	AIMP2, KARS, SARS, GARS, EPRS	316	40	16792	6.64241	0.999996	0.304476	0.30049659578942767\
GOTERM_BP_DIRECT	GO:0043627~response to estrogen	6	1.79641	0.00742029	KRT19, ARPC1B, CTNNA1, HMOX1, PPARG, GATA3	316	65	16792	4.90516	0.999999	0.337487	0.3330762807148151\
GOTERM_BP_DIRECT	GO:0006986~response to unfolded protein	5	1.49701	0.00776237	DNAJA1, HSPA8, HSPH1, TMBIM6, HERPUD1	316	42	16792	6.3261	1	0.337487	0.3330762807148151\
GOTERM_BP_DIRECT	GO:0090002~establishment of protein localization to plasma membrane	5	1.49701	0.00776237	SLC9A3R1, JUP, RDX, F11R, EZR	316	42	16792	6.3261	1	0.337487	0.3330762807148151\
GOTERM_BP_DIRECT	GO:1903071~positive regulation of ER-associated ubiquitin-dependent protein catabolic process	3	0.898204	0.00911502	SGTA, NFE2L2, HERPUD1	316	8	16792	19.9272	1	0.364424	0.3596616019009025\
GOTERM_BP_DIRECT	GO:2000643~positive regulation of early endosome to late endosome transport	3	0.898204	0.00911502	DAB2, RDX, EZR	316	8	16792	19.9272	1	0.364424	0.3596616019009025\
GOTERM_BP_DIRECT	GO:0033993~response to lipid	3	0.898204	0.00911502	VPS4B, PPARG, GATA2	316	8	16792	19.9272	1	0.364424	0.3596616019009025\
GOTERM_BP_DIRECT	GO:0016241~regulation of macroautophagy	5	1.49701	0.00914394	ATP6V0B, VPS26A, ATP6V0D1, SNX5, ATP6V1C2	316	44	16792	6.03855	1	0.364424	0.3596616019009025\
GOTERM_BP_DIRECT	GO:0014070~response to organic cyclic compound	5	1.49701	0.013271	LYN, PSMB2, TET2, PLIN2, PTGES	316	49	16792	5.42237	1	0.510291	0.5036222379780758\
GOTERM_BP_DIRECT	GO:1900034~regulation of cellular response to heat	6	1.79641	0.0133375	HSPA8, GSK3B, HSPH1, HSPB8, PTGES3, NUP50	316	75	16792	4.25114	1	0.510291	0.5036222379780758\
GOTERM_BP_DIRECT	GO:0055015~ventricular cardiac muscle cell development	3	0.898204	0.0142909	CCNB1, LMNA, FHL2	316	10	16792	15.9418	1	0.51582	0.5090788883160948\
GOTERM_BP_DIRECT	GO:1904903~ESCRT III complex disassembly	3	0.898204	0.0142909	VPS4B, CHMP1B, CHMP5	316	10	16792	15.9418	1	0.51582	0.5090788883160948\
GOTERM_BP_DIRECT	GO:0045616~regulation of keratinocyte differentiation	3	0.898204	0.0142909	ERRFI1, GRHL1, AQP3	316	10	16792	15.9418	1	0.51582	0.5090788883160948\
GOTERM_BP_DIRECT	GO:0008360~regulation of cell shape	8	2.39521	0.016535	CDC42SE1, SLC9A3R1, ANXA1, SH3KBP1, RDX, EZR, BAIAP2, MYL12B	316	140	16792	3.03653	1	0.585767	0.5781114863311348\
GOTERM_BP_DIRECT	GO:0007016~cytoskeletal anchoring at plasma membrane	3	0.898204	0.0172522	JUP, FLNB, EZR	316	11	16792	14.4925	1	0.589349	0.5816467866915167\
GOTERM_BP_DIRECT	GO:1903364~positive regulation of cellular protein catabolic process	3	0.898204	0.0172522	RDX, PTTG1IP, EZR	316	11	16792	14.4925	1	0.589349	0.5816467866915167\
GOTERM_BP_DIRECT	GO:0007052~mitotic spindle organization	4	1.1976	0.0182593	CCNB1, RCC1, TTK, AURKA	316	30	16792	7.08523	1	0.612807	0.6047980685800198\
GOTERM_BP_DIRECT	GO:0030100~regulation of endocytosis	4	1.1976	0.019941	RAB5C, EHD4, PACSIN2, AP2S1	316	31	16792	6.85668	1	0.645593	0.6371560153813511\
GOTERM_BP_DIRECT	GO:0006364~rRNA processing	10	2.99401	0.0200365	RCL1, NOP58, UTP6, EBNA1BP2, EXOSC4, DDX27, EXOSC8, RIOK1, DCAF13, WDR43	316	214	16792	2.48314	1	0.645593	0.6371560153813511\
GOTERM_BP_DIRECT	GO:0015807~L-amino acid transport	3	0.898204	0.020449	SLC38A1, SLC7A8, SLC7A2	316	12	16792	13.2848	1	0.645593	0.6371560153813511\
GOTERM_BP_DIRECT	GO:0006457~protein folding	9	2.69461	0.0205861	CCT3, DNAJA1, HSPA8, ST13, CDC37, RUVBL2, CSNK2A2, TXNL1, TTC1	316	180	16792	2.65696	1	0.645593	0.6371560153813511\
GOTERM_BP_DIRECT	GO:0007049~cell cycle	10	2.99401	0.0217023	PTP4A1, CDC20, KRT18, TUSC2, GPS1, TET2, FAM32A, AURKA, CKS1B, ARF6	316	217	16792	2.44881	1	0.669621	0.6608704389635781\
GOTERM_BP_DIRECT	GO:0071364~cellular response to epidermal growth factor stimulus	4	1.1976	0.023552	BECN1, ERRFI1, MYC, IQGAP1	316	33	16792	6.44112	1	0.691905	0.6828627483726475\
GOTERM_BP_DIRECT	GO:0015804~neutral amino acid transport	3	0.898204	0.0238713	SLC38A1, SLC7A8, SLC3A2	316	13	16792	12.2629	1	0.691905	0.6828627483726475\
GOTERM_BP_DIRECT	GO:0097284~hepatocyte apoptotic process	3	0.898204	0.0238713	KRT18, KRT8, ARF6	316	13	16792	12.2629	1	0.691905	0.6828627483726475\
GOTERM_BP_DIRECT	GO:0001817~regulation of cytokine production	3	0.898204	0.0238713	LYN, IQGAP1, F11R	316	13	16792	12.2629	1	0.691905	0.6828627483726475\
GOTERM_BP_DIRECT	GO:0048208~COPII vesicle coating	5	1.49701	0.027483	NAPA, TRAPPC3, MCFD2, TMED10, TMED2	316	61	16792	4.35568	1	0.730914	0.7213624812846012\
GOTERM_BP_DIRECT	GO:0048565~digestive tract development	4	1.1976	0.0274932	CCNB1, CCKBR, GATA3, GATA2	316	35	16792	6.07306	1	0.730914	0.7213624812846012\
GOTERM_BP_DIRECT	GO:0033572~transferrin transport	4	1.1976	0.0274932	ATP6V0B, TFRC, ATP6V0D1, ATP6V1C2	316	35	16792	6.07306	1	0.730914	0.7213624812846012\
GOTERM_BP_DIRECT	GO:1901673~regulation of mitotic spindle assembly	3	0.898204	0.0275096	VPS4B, CHMP1B, CHMP5	316	14	16792	11.387	1	0.730914	0.7213624812846012\
GOTERM_BP_DIRECT	GO:0030970~retrograde protein transport, ER to cytosol	3	0.898204	0.0275096	VCP, AUP1, HERPUD1	316	14	16792	11.387	1	0.730914	0.7213624812846012\
GOTERM_BP_DIRECT	GO:0007035~vacuolar acidification	3	0.898204	0.0275096	ATP6V0B, CLIC4, ATP6V0D1	316	14	16792	11.387	1	0.730914	0.7213624812846012\
GOTERM_BP_DIRECT	GO:0045055~regulated exocytosis	3	0.898204	0.0313547	RAB31, TMED10, RAB11FIP1	316	15	16792	10.6278	1	0.806718	0.7961759075381881\
GOTERM_BP_DIRECT	GO:0006888~ER to Golgi vesicle-mediated transport	8	2.39521	0.0314498	NAPA, TRAPPC3, VCP, MCFD2, TMED10, VAPA, TMED2, CD55	316	160	16792	2.65696	1	0.806718	0.7961759075381881\
GOTERM_BP_DIRECT	GO:0034605~cellular response to heat	4	1.1976	0.031763	LYN, CLPB, MYOF, HMOX1	316	37	16792	5.74478	1	0.806718	0.7961759075381881\
GOTERM_BP_DIRECT	GO:0032436~positive regulation of proteasomal ubiquitin-dependent protein catabolic process	5	1.49701	0.0320495	GSK3B, CEBPA, DAB2, VCP, AURKA	316	64	16792	4.1515	1	0.806718	0.7961759075381881\
GOTERM_BP_DIRECT	GO:0016197~endosomal transport	5	1.49701	0.0353262	VPS4B, TOM1, DPY30, VPS37A, CHMP5	316	66	16792	4.0257	1	0.856634	0.8454387646392315\
GOTERM_BP_DIRECT	GO:0061028~establishment of endothelial barrier	3	0.898204	0.0353976	RAP1B, RDX, EZR	316	16	16792	9.96361	1	0.856634	0.8454387646392315\
GOTERM_BP_DIRECT	GO:0007051~spindle organization	3	0.898204	0.0353976	NTMT1, TTK, AURKA	316	16	16792	9.96361	1	0.856634	0.8454387646392315\
GOTERM_BP_DIRECT	GO:0034395~regulation of transcription from RNA polymerase II promoter in response to iron	2	0.598802	0.0371671	SLC40A1, HMOX1	316	2	16792	53.1392	1	0.856634	0.8454387646392315\
GOTERM_BP_DIRECT	GO:0015966~diadenosine tetraphosphate biosynthetic process	2	0.598802	0.0371671	KARS, GARS	316	2	16792	53.1392	1	0.856634	0.8454387646392315\
GOTERM_BP_DIRECT	GO:1903748~negative regulation of establishment of protein localization to mitochondrion	2	0.598802	0.0371671	DNAJA1, HSPH1	316	2	16792	53.1392	1	0.856634	0.8454387646392315\
GOTERM_BP_DIRECT	GO:2000158~positive regulation of ubiquitin-specific protease activity	2	0.598802	0.0371671	VCP, TANK	316	2	16792	53.1392	1	0.856634	0.8454387646392315\
GOTERM_BP_DIRECT	GO:0018279~protein N-linked glycosylation via asparagine	4	1.1976	0.0387777	DPM1, VCP, MCFD2, UBE2J1	316	40	16792	5.31392	1	0.883116	0.8715747514754442\
GOTERM_BP_DIRECT	GO:0007264~small GTPase mediated signal transduction	10	2.99401	0.0432317	RAP1B, RALBP1, RAB5C, RAB31, RAB25, RHEB, HMOX1, RAB11A, RHOBTB1, ARF6	316	246	16792	2.16013	1	0.972967	0.9602519854095285\
GOTERM_BP_DIRECT	GO:0000920~cell separation after cytokinesis	3	0.898204	0.0440421	VPS4B, CHMP1B, CHMP5	316	18	16792	8.85654	1	0.97968	0.9668775236087996\
GOTERM_BP_DIRECT	GO:0001649~osteoblast differentiation	6	1.79641	0.0461317	RSL1D1, MSX2, PSMC2, FHL2, HSD17B4, SND1	316	104	16792	3.06573	1	1	0.9874476987447699\
GOTERM_BP_DIRECT	GO:0031623~receptor internalization	4	1.1976	0.046511	RAB31, TFRC, GRB2, EZR	316	43	16792	4.94319	1	1	0.9874476987447699\
GOTERM_BP_DIRECT	GO:0010824~regulation of centrosome duplication	3	0.898204	0.048627	VPS4B, CHMP1B, CHMP5	316	19	16792	8.39041	1	1	0.9874476987447699\
GOTERM_BP_DIRECT	GO:0043434~response to peptide hormone	4	1.1976	0.0492452	BTG1, EIF2B2, ANXA1, CD55	316	44	16792	4.83084	1	1	0.9874476987447699\
GOTERM_BP_DIRECT	GO:0006687~glycosphingolipid metabolic process	4	1.1976	0.0520562	ASAH1, STS, PSAP, GLA	316	45	16792	4.72349	1	1	0.9874476987447699\
GOTERM_BP_DIRECT	GO:0008361~regulation of cell size	3	0.898204	0.0533764	SLC9A3R1, RDX, EZR	316	20	16792	7.97089	1	1	0.9874476987447699\
GOTERM_BP_DIRECT	GO:0061738~late endosomal microautophagy	2	0.598802	0.0552309	HSPA8, VPS4B	316	3	16792	35.4262	1	1	0.9874476987447699\
GOTERM_BP_DIRECT	GO:0032782~bile acid secretion	2	0.598802	0.0552309	SLC9A3R1, STARD10	316	3	16792	35.4262	1	1	0.9874476987447699\
GOTERM_BP_DIRECT	GO:0034645~cellular macromolecule biosynthetic process	2	0.598802	0.0552309	EIF4G2, EIF4G1	316	3	16792	35.4262	1	1	0.9874476987447699\
GOTERM_BP_DIRECT	GO:0035268~protein mannosylation	2	0.598802	0.0552309	DPM1, NUS1	316	3	16792	35.4262	1	1	0.9874476987447699\
GOTERM_BP_DIRECT	GO:0030951~establishment or maintenance of microtubule cytoskeleton polarity	2	0.598802	0.0552309	LMNA, KIF2C	316	3	16792	35.4262	1	1	0.9874476987447699\
GOTERM_BP_DIRECT	GO:0008284~positive regulation of cell proliferation	15	4.49102	0.0573987	LYN, TTK, PGF, TBX3, CDC20, RAB25, CCKBR, SYF2, MYC, CLDN7, SP6, MVD, CD47, STX3, EIF4G1	316	466	16792	1.71049	1	1	0.9874476987447699\
GOTERM_BP_DIRECT	GO:0008286~insulin receptor signaling pathway	5	1.49701	0.0589139	ATP6V0B, GRB2, BAIAP2, ATP6V0D1, ATP6V1C2	316	78	16792	3.40636	1	1	0.9874476987447699\
