## supplemental table 2 for "Generation of human blastocyst-like structures from pluripotent stem cells"

### Sheet: Overlapped genes
Table S2. Summary of GO Term Analysis of Overlapped Genes for Each Lineage Between EPS-blastoids on day 6 and Blastocysts on day 5-7 (Petropoulos et al), Related to Extended Figure 5
EPI genes (64)	PE genes (77)	TE genes (49)
IGFBP2	FN1	KRT18
SOX2	JUN	GATA2
TUBA1A	GSN	KRT8
SFRP1	ACTC1	CLIC3
MAP1B	SERPINH1	EZR
MDK	COL18A1	KRT19
STMN1	RHOBTB3	JUP
ZIC2	PPP1R15A	GATA3
LAPTM4B	LBH	STARD10
NRIP3	SPATS2L	RALBP1
ID1	RGS5	LMNA
G6PC3	ATP1B1	SLC7A8
MAD2L2	CADM1	PERP
PARP1	PDGFRA	BASP1
MIAT	IL6ST	TFAP2A
IFITM3	PHACTR2	HSD17B1
CDCA7L	AMOTL1	DAB2
CALB1	PIK3R1	COBLL1
CECR2	EPN1	RFK
GNAI2	ST3GAL1	CLDN4
NRN1	RNF115	SLC7A2
PLP1	CDH11	RHOU
FILIP1	COL4A1	COG3
FRAT2	RSPO3	SH2D4A
PKDCC	P4HA1	PWWP2B
SSBP2	CAMK2D	PDCD4
HMGA2	ROBO1	RAB25
MSH6		SMAGP
GPX1		CD55
RND2		SBF2-AS1
IFI16		FHL2
CECR5		CEBPA
NREP		GRHL1
PGD		TFAP2C
UNC119		C1orf21
AUTS2		ATP6V1C2
PBX1		RAB11FIP1
TSPAN18		RAB31
ZNF462		KHDRBS3
REST		C9orf142
PTPRZ1		MPZL1
UTF1		MYOF
ALKBH7		C16orf74
MYCN		RASGRP2
CCDC88A		CLIC4
CNIH4		PKIB
DPYSL2		PTP4A1
GLUD1		SETD3
UQCRH		PTGES
TERF1		EBNA1BP2
ZNF428		ARHGAP18
SEPT6_		MYC
RGS10		ADI1
BBX		LIMK2
GLDC		EHD4
POU5F1		TFRC
PBX3		GART
WDHD1		EPS8L2
SLC39A10		IDI1
SALL2		MGST3
RBM8A		SH3KBP1
FZD5		ZNF385A
OAZ2		KCTD20
STOM		FRMD4B
		RAB11FIP4
		SLC38A1
		CCKBR
		BAIAP2
		MYO6
		HEG1
		TET2
		UBE2J1
		MVD
		SLC9A3R1
		HIC2
		DNAJC1
		COMT

### Sheet: EPI_overlapped_GO
Category	Term	Count	%	PValue	Genes	List Total	Pop Hits	Pop Total	Fold Enrichment	Bonferroni	Benjamini	FDR\
GOTERM_BP_DIRECT	GO:0045944~positive regulation of transcription from RNA polymerase II promoter	14	22.2222	2.3e-05	ZNF462, AUTS2, PARP1, FZD5, PBX3, HMGA2, UTF1, POU5F1, PBX1, SOX2, REST, MYCN, IFI16, SSBP2	59	981	16792	4.06171	0.0143341	0.0144376	0.01439157267933492\
GOTERM_BP_DIRECT	GO:0035019~somatic stem cell population maintenance	5	7.93651	7.41e-05	SOX2, SFRP1, HMGA2, POU5F1, PBX1	59	65	16792	21.8931	0.045426	0.0232442	0.023170034203117022\
GOTERM_BP_DIRECT	GO:0006366~transcription from RNA polymerase II promoter	9	14.2857	0.000359	SOX2, REST, SALL2, PARP1, PBX3, HMGA2, SSBP2, POU5F1, PBX1	59	513	16792	4.99316	0.201786	0.0751125	0.07487288627048286\
GOTERM_BP_DIRECT	GO:0045893~positive regulation of transcription, DNA-templated	8	12.6984	0.00190369	SOX2, MAD2L2, SFRP1, REST, MYCN, ZIC2, MDK, HMGA2	59	515	16792	4.42113	0.69722	0.242111	0.24133825312762305\
GOTERM_BP_DIRECT	GO:0030325~adrenal gland development	3	4.7619	0.00193071	MDK, HMGA2, PBX1	59	19	16792	44.9384	0.702316	0.242111	0.24133825312762305\
GOTERM_BP_DIRECT	GO:0000122~negative regulation of transcription from RNA polymerase II promoter	9	14.2857	0.00316073	SOX2, MAD2L2, REST, IFI16, SALL2, PARP1, ID1, HMGA2, POU5F1	59	720	16792	3.55763	0.862608	0.330296	0.3292425496861032\
GOTERM_BP_DIRECT	GO:0043392~negative regulation of DNA binding	3	4.7619	0.00418364	ZNF462, IFI16, HMGA2	59	28	16792	30.4939	0.927824	0.374735	0.37353921633958026\
GOTERM_BP_DIRECT	GO:0051301~cell division	6	9.52381	0.00709693	MAD2L2, TUBA1A, CDCA7L, HMGA2, TERF1, GNAI2	59	350	16792	4.87903	0.988503	0.556222	0.5544478508829511\
GOTERM_BP_DIRECT	GO:0006325~chromatin organization	3	4.7619	0.00966857	SOX2, ZNF462, HMGA2	59	43	16792	19.8565	0.997738	0.673577	0.6714287276848226\
GOTERM_BP_DIRECT	GO:0010629~negative regulation of gene expression	4	6.34921	0.0118224	SFRP1, REST, MYCN, POU5F1	59	137	16792	8.30979	0.999423	0.720538	0.7182394988428862\
GOTERM_BP_DIRECT	GO:0010628~positive regulation of gene expression	5	7.93651	0.0127152	MYCN, ID1, PLP1, HMGA2, POU5F1	59	262	16792	5.43149	0.999672	0.720538	0.7182394988428862\
GOTERM_BP_DIRECT	GO:0045665~negative regulation of neuron differentiation	3	4.7619	0.0160239	SOX2, REST, PBX1	59	56	16792	15.247	0.99996	0.720538	0.7182394988428862\
GOTERM_BP_DIRECT	GO:0001714~endodermal cell fate specification	2	3.1746	0.0171533	SOX2, POU5F1	59	5	16792	113.844	0.999981	0.720538	0.7182394988428862\
GOTERM_BP_DIRECT	GO:0043433~negative regulation of sequence-specific DNA binding transcription factor activity	3	4.7619	0.018256	MAD2L2, ID1, PBX1	59	60	16792	14.2305	0.99999	0.720538	0.7182394988428862\
GOTERM_BP_DIRECT	GO:0090090~negative regulation of canonical Wnt signaling pathway	4	6.34921	0.0187662	SOX2, MAD2L2, SFRP1, IGFBP2	59	163	16792	6.9843	0.999993	0.720538	0.7182394988428862\
GOTERM_BP_DIRECT	GO:0009611~response to wounding	3	4.7619	0.0200113	SOX2, MDK, POU5F1	59	63	16792	13.5529	0.999997	0.720538	0.7182394988428862\
GOTERM_BP_DIRECT	GO:0010564~regulation of cell cycle process	2	3.1746	0.0205491	SFRP1, HMGA2	59	6	16792	94.8701	0.999998	0.720538	0.7182394988428862\
GOTERM_BP_DIRECT	GO:0042493~response to drug	5	7.93651	0.0207929	SFRP1, MDK, DPYSL2, IGFBP2, TERF1	59	304	16792	4.68109	0.999998	0.720538	0.7182394988428862\
GOTERM_BP_DIRECT	GO:0002244~hematopoietic progenitor cell differentiation	3	4.7619	0.0218345	SFRP1, REST, PTPRZ1	59	66	16792	12.9368	0.999999	0.720538	0.7182394988428862\
GOTERM_BP_DIRECT	GO:0007420~brain development	4	6.34921	0.0279263	ZIC2, DPYSL2, ID1, STMN1	59	190	16792	5.99179	1	0.855448	0.8527194766103484\
GOTERM_BP_DIRECT	GO:0045892~negative regulation of transcription, DNA-templated	6	9.52381	0.0286514	SFRP1, REST, IFI16, ZIC2, ID1, HMGA2	59	499	16792	3.42217	1	0.855448	0.8527194766103484\
GOTERM_BP_DIRECT	GO:0007614~short-term memory	2	3.1746	0.0306674	CALB1, MDK	59	9	16792	63.2467	1	0.874021	0.8712326643468215\
GOTERM_BP_DIRECT	GO:0043534~blood vessel endothelial cell migration	2	3.1746	0.0340173	GPX1, ID1	59	10	16792	56.922	1	0.927341	0.9243827445674224\
GOTERM_BP_DIRECT	GO:0008584~male gonad development	3	4.7619	0.0418536	SFRP1, HMGA2, UTF1	59	94	16792	9.0833	1	1	0.9984025559105432\
GOTERM_BP_DIRECT	GO:0048712~negative regulation of astrocyte differentiation	2	3.1746	0.0439989	MYCN, HMGA2	59	13	16792	43.7862	1	1	0.9984025559105432\
GOTERM_BP_DIRECT	GO:0043922~negative regulation by host of viral transcription	2	3.1746	0.0439989	REST, HMGA2	59	13	16792	43.7862	1	1	0.9984025559105432\
GOTERM_BP_DIRECT	GO:0060391~positive regulation of SMAD protein import into nucleus	2	3.1746	0.0439989	PARP1, POU5F1	59	13	16792	43.7862	1	1	0.9984025559105432\
GOTERM_BP_DIRECT	GO:0040029~regulation of gene expression, epigenetic	2	3.1746	0.0473035	GPX1, IFI16	59	14	16792	40.6586	1	1	0.9984025559105432\
GOTERM_BP_DIRECT	GO:0007213~G-protein coupled acetylcholine receptor signaling pathway	2	3.1746	0.0505968	RGS10, GNAI2	59	15	16792	37.948	1	1	0.9984025559105432\
GOTERM_BP_DIRECT	GO:2000679~positive regulation of transcription regulatory region DNA binding	2	3.1746	0.0505968	PARP1, HMGA2	59	15	16792	37.948	1	1	0.9984025559105432\

### Sheet: PE_overlapped_GO
Category	Term	Count	%	PValue	Genes	List Total	Pop Hits	Pop Total	Fold Enrichment	Bonferroni	Benjamini	FDR\
GOTERM_BP_DIRECT	GO:0048146~positive regulation of fibroblast proliferation	3	11.1111	0.00290413	PDGFRA, JUN, FN1	26	54	16792	35.8803	0.665945	0.832937	0.832936717084602\
GOTERM_BP_DIRECT	GO:0007155~cell adhesion	5	18.5185	0.00441876	COL18A1, CDH11, FN1, ATP1B1, ROBO1	26	459	16792	7.03536	0.811671	0.832937	0.832936717084602\
GOTERM_BP_DIRECT	GO:1990441~negative regulation of transcription from RNA polymerase II promoter in response to endoplasmic reticulum stress	2	7.40741	0.00742277	PPP1R15A, JUN	26	5	16792	258.338	0.939724	0.932795	0.9327947712269437\
GOTERM_BP_DIRECT	GO:0050900~leukocyte migration	3	11.1111	0.0140823	FN1, PIK3R1, ATP1B1	26	122	16792	15.8815	0.995236	0.954663	0.9546631796237921\
GOTERM_BP_DIRECT	GO:0055119~relaxation of cardiac muscle	2	7.40741	0.0177258	CAMK2D, ATP1B1	26	12	16792	107.641	0.99882	0.954663	0.9546631796237921\
GOTERM_BP_DIRECT	GO:0030007~cellular potassium ion homeostasis	2	7.40741	0.0177258	CAMK2D, ATP1B1	26	12	16792	107.641	0.99882	0.954663	0.9546631796237921\
GOTERM_BP_DIRECT	GO:0055003~cardiac myofibril assembly	2	7.40741	0.0177258	PDGFRA, ACTC1	26	12	16792	107.641	0.99882	0.954663	0.9546631796237921\
GOTERM_BP_DIRECT	GO:0007156~homophilic cell adhesion via plasma membrane adhesion molecules	3	11.1111	0.0229057	CADM1, CDH11, ROBO1	26	158	16792	12.2629	0.999839	0.975675	0.9756750075810321\
GOTERM_BP_DIRECT	GO:0010613~positive regulation of cardiac muscle hypertrophy	2	7.40741	0.0235671	CAMK2D, IL6ST	26	16	16792	80.7308	0.999875	0.975675	0.9756750075810321\
GOTERM_BP_DIRECT	GO:0070374~positive regulation of ERK1 and ERK2 cascade	3	11.1111	0.0276891	PDGFRA, CAMK2D, JUN	26	175	16792	11.0716	0.999975	0.975675	0.9756750075810321\
GOTERM_BP_DIRECT	GO:0030335~positive regulation of cell migration	3	11.1111	0.0303714	PDGFRA, COL18A1, PIK3R1	26	184	16792	10.5301	0.999991	0.975675	0.9756750075810321\
GOTERM_BP_DIRECT	GO:0008284~positive regulation of cell proliferation	4	14.8148	0.031056	PDGFRA, COL18A1, FN1, IL6ST	26	466	16792	5.54374	0.999993	0.975675	0.9756750075810321\
GOTERM_BP_DIRECT	GO:0030198~extracellular matrix organization	3	11.1111	0.0341029	COL18A1, COL4A1, FN1	26	196	16792	9.8854	0.999998	0.988984	0.9889839255609769\
GOTERM_BP_DIRECT	GO:0001525~angiogenesis	3	11.1111	0.0431131	COL18A1, JUN, FN1	26	223	16792	8.68851	1	1	1.0\
GOTERM_BP_DIRECT	GO:0043547~positive regulation of GTPase activity	4	14.8148	0.0503368	PDGFRA, RGS5, CAMK2D, JUN	26	565	16792	4.57236	1	1	1.0\
GOTERM_BP_DIRECT	GO:0042059~negative regulation of epidermal growth factor receptor signaling pathway	2	7.40741	0.0522769	RNF115, EPN1	26	36	16792	35.8803	1	1	1.0\
GOTERM_BP_DIRECT	GO:0034332~adherens junction organization	2	7.40741	0.0536909	CADM1, CDH11	26	37	16792	34.9106	1	1	1.0\
GOTERM_BP_DIRECT	GO:0030199~collagen fibril organization	2	7.40741	0.0565128	P4HA1, SERPINH1	26	39	16792	33.1203	1	1	1.0\
GOTERM_BP_DIRECT	GO:0010628~positive regulation of gene expression	3	11.1111	0.0575036	ACTC1, GSN, FN1	26	262	16792	7.39518	1	1	1.0\

### Sheet: TE_overlapped_GO
Category	Term	Count	%	PValue	Genes	List Total	Pop Hits	Pop Total	Fold Enrichment	Bonferroni	Benjamini	FDR\
GOTERM_BP_DIRECT	GO:0098609~cell-cell adhesion	8	10.3896	0.000158859	KRT18, EHD4, PERP, COBLL1, MYO6, ARHGAP18, EPS8L2, BAIAP2	73	271	16792	6.79048	0.106102	0.105501	0.10550083306303361\
GOTERM_BP_DIRECT	GO:0008360~regulation of cell shape	6	7.79221	0.000335118	SLC9A3R1, SH3KBP1, ARHGAP18, RHOU, EZR, BAIAP2	73	140	16792	9.85832	0.210719	0.105501	0.10550083306303361\
GOTERM_BP_DIRECT	GO:0006865~amino acid transport	4	5.19481	0.000448304	SLC38A1, SLC7A8, MYC, SLC7A2	73	35	16792	26.2888	0.271359	0.105501	0.10550083306303361\
GOTERM_BP_DIRECT	GO:0015807~L-amino acid transport	3	3.8961	0.00116382	SLC38A1, SLC7A8, SLC7A2	73	12	16792	57.5068	0.560507	0.205414	0.20541367947817907\
GOTERM_BP_DIRECT	GO:0045892~negative regulation of transcription, DNA-templated	8	10.3896	0.00546633	TFAP2A, CEBPA, HIC2, DAB2, BASP1, FHL2, PDCD4, GATA3	73	499	16792	3.68781	0.979138	0.771846	0.7718457286969127\
GOTERM_BP_DIRECT	GO:0048565~digestive tract development	3	3.8961	0.00984544	CCKBR, GATA3, GATA2	73	35	16792	19.7166	0.999075	0.883827	0.8838269573352503\
GOTERM_BP_DIRECT	GO:0048469~cell maturation	3	3.8961	0.0103959	CEBPA, GATA3, GATA2	73	36	16792	19.1689	0.999375	0.883827	0.8838269573352503\
GOTERM_BP_DIRECT	GO:0032782~bile acid secretion	2	2.5974	0.012809	SLC9A3R1, STARD10	73	3	16792	153.352	0.999889	0.883827	0.8838269573352503\
GOTERM_BP_DIRECT	GO:0007219~Notch signaling pathway	4	5.19481	0.0132498	CEBPA, KRT19, MYC, PERP	73	115	16792	8.00095	0.999919	0.883827	0.8838269573352503\
GOTERM_BP_DIRECT	GO:0090002~establishment of protein localization to plasma membrane	3	3.8961	0.0139751	SLC9A3R1, JUP, EZR	73	42	16792	16.4305	0.999952	0.883827	0.8838269573352503\
GOTERM_BP_DIRECT	GO:0031623~receptor internalization	3	3.8961	0.0146165	RAB31, TFRC, EZR	73	43	16792	16.0484	0.999969	0.883827	0.8838269573352503\
GOTERM_BP_DIRECT	GO:0032956~regulation of actin cytoskeleton organization	3	3.8961	0.0173066	ARHGAP18, EZR, BAIAP2	73	47	16792	14.6826	0.999996	0.883827	0.8838269573352503\
GOTERM_BP_DIRECT	GO:0014070~response to organic cyclic compound	3	3.8961	0.0187245	TET2, COMT, PTGES	73	49	16792	14.0833	0.999998	0.883827	0.8838269573352503\
GOTERM_BP_DIRECT	GO:0042472~inner ear morphogenesis	3	3.8961	0.0209398	TFAP2A, GATA3, GATA2	73	52	16792	13.2708	1	0.883827	0.8838269573352503\
GOTERM_BP_DIRECT	GO:0035088~establishment or maintenance of apical/basal cell polarity	2	2.5974	0.0212582	CLIC4, EZR	73	5	16792	92.011	1	0.883827	0.8838269573352503\
GOTERM_BP_DIRECT	GO:0002934~desmosome organization	2	2.5974	0.0212582	PERP, GRHL1	73	5	16792	92.011	1	0.883827	0.8838269573352503\
GOTERM_BP_DIRECT	GO:0007264~small GTPase mediated signal transduction	5	6.49351	0.021282	RALBP1, RAB31, RAB25, ARHGAP18, RASGRP2	73	246	16792	4.67535	1	0.883827	0.8838269573352503\
GOTERM_BP_DIRECT	GO:0006366~transcription from RNA polymerase II promoter	7	9.09091	0.0225804	TFAP2A, CEBPA, TFAP2C, MYC, GATA3, GATA2, GRHL1	73	513	16792	3.13878	1	0.885652	0.8856515844833822\
GOTERM_BP_DIRECT	GO:0045944~positive regulation of transcription from RNA polymerase II promoter	10	12.987	0.0238709	TFAP2A, CEBPA, TFAP2C, SETD3, MYC, MYO6, TET2, GATA3, GATA2, GRHL1	73	981	16792	2.34483	1	0.886991	0.8869905787811151\
GOTERM_BP_DIRECT	GO:0060706~cell differentiation involved in embryonic placenta development	2	2.5974	0.0254561	KRT19, KRT8	73	6	16792	76.6758	1	0.8986	0.8985997925357821\
GOTERM_BP_DIRECT	GO:2000643~positive regulation of early endosome to late endosome transport	2	2.5974	0.0337986	DAB2, EZR	73	8	16792	57.5068	1	1	1.0\
GOTERM_BP_DIRECT	GO:0060231~mesenchymal to epithelial transition	2	2.5974	0.0337986	BASP1, GATA3	73	8	16792	57.5068	1	1	1.0\
GOTERM_BP_DIRECT	GO:0022612~gland morphogenesis	2	2.5974	0.0337986	SLC9A3R1, EZR	73	8	16792	57.5068	1	1	1.0\
GOTERM_BP_DIRECT	GO:0000122~negative regulation of transcription from RNA polymerase II promoter	8	10.3896	0.0343081	TFAP2A, CEBPA, TFAP2C, MYC, FHL2, GATA3, GATA2, EZR	73	720	16792	2.55586	1	1	1.0\
GOTERM_BP_DIRECT	GO:0045198~establishment of epithelial cell apical/basal polarity	2	2.5974	0.0379434	SLC9A3R1, EZR	73	9	16792	51.1172	1	1	1.0\
GOTERM_BP_DIRECT	GO:0009791~post-embryonic development	3	3.8961	0.0391874	HEG1, TET2, GATA3	73	73	16792	9.45318	1	1	1.0\
GOTERM_BP_DIRECT	GO:0016032~viral process	5	6.49351	0.0394654	CEBPA, KRT19, KRT18, KRT8, RAB11FIP4	73	299	16792	3.84661	1	1	1.0\
GOTERM_BP_DIRECT	GO:0055015~ventricular cardiac muscle cell development	2	2.5974	0.0420707	LMNA, FHL2	73	10	16792	46.0055	1	1	1.0\
GOTERM_BP_DIRECT	GO:0043066~negative regulation of apoptotic process	6	7.79221	0.0455516	TFAP2A, DAB2, KRT18, MYC, FHL2, PDCD4	73	455	16792	3.03333	1	1	1.0\
GOTERM_BP_DIRECT	GO:0008210~estrogen metabolic process	2	2.5974	0.0461805	HSD17B1, COMT	73	11	16792	41.8232	1	1	1.0\
GOTERM_BP_DIRECT	GO:0007016~cytoskeletal anchoring at plasma membrane	2	2.5974	0.0461805	JUP, EZR	73	11	16792	41.8232	1	1	1.0\
GOTERM_BP_DIRECT	GO:0001886~endothelial cell morphogenesis	2	2.5974	0.0461805	CLIC4, HEG1	73	11	16792	41.8232	1	1	1.0\
